# Divergent Directed Evolution of a TetR-type Repressor Towards Aromatic Molecules

**DOI:** 10.1101/2022.06.12.495817

**Authors:** Mohamed A. Nasr, Vincent J.J. Martin, David H. Kwan

## Abstract

Reprogramming cellular behaviour is one of the hallmarks of synthetic biology. To this end, prokaryotic allosteric transcription factors (aTF) have been repurposed as versatile tools for processing small molecule signals into cellular responses. Expanding the toolbox of aTFs that recognize new inducer molecules is of considerable interest in many applications. Here, we first establish a resorcinol responsive aTF-based biosensor in *Escherichia coli* using the TetR-family repressor RolR from *Corynebacterium glutamicum*. We then perform an iterative walk along the fitness landscape of RolR to identify new inducer specificities, namely catechol, methyl catechol, caffeic acid, protocatechuate, L-DOPA, and the tumour biomarker homovanillic acid. Finally, we demonstrate the versatility of these engineered aTFs by transplanting them into the model eukaryote *Saccharomyces cerevisiae*. This work provides a framework for efficient aTF engineering to expand ligand specificity towards novel molecules on laboratory timescales, which, more broadly, is invaluable across a wide range of applications such as protein and metabolic engineering, as well as point-of-care diagnostics.
