## Supplementary Data 1 for "Divergent Directed Evolution of a TetR-type Repressor Towards Aromatic Molecules"

### Sheet: Sheet1
DNA to be used in:	Purpose	Oligo ID	Nucleotide sequence (5’ – 3’)	Template
Escherichia coli	Replacing QacR with RolR in pQacR-Q2 insert pipe Fwd	RolRIpipeFwd	ttacattaattgcgttgcgcCTACTGCGGCTTAACCGGGC	RolR gBlock
Escherichia coli	Replacing QacR with RolR in pQacR-Q2 insert pipe RV	RolRIpipeRv	cggaagagagtcaattcaggATGCCTACACCCTCCCAGCA	RolR gBlock
Escherichia coli	Replacing QacR with RolR in pQacR-Q2 vector pipe Fwd	RolRVpipeFwd	TGCTGGGAGGGTGTAGGCATcctgaattgactctcttccg	pQacR-Q2 or pRolR-TetA
Escherichia coli	Replacing QacR with RolR in pQacR-Q2 vector pipe Rv	RolRVpipeRv	GCCCGGTTAAGCCGCAGTAGgcgcaacgcaattaatgtaa	pQacR-Q2 0r pRolR-TetA
Escherichia coli	replacing qacO with rolO	rolo	TGAACCCTTGTTCATTTATGAATCATGATTCAtctagaaataattttg	pQacR-Q2
Escherichia coli	replacing qacO with rolO	rolo	TGAATCATGATTCATAAATGAACAAGGGTTCAccctatagtgag	pQacR-Q2
Escherichia coli	Fixing -10 element	RolRV2F	TATAATAAAATCTGAACCCTTGTTCATTTATGAATCATGATTCACT	PRolRparent
Escherichia coli	Fixing -10 element	V2Rv	ATTATAAGTAGGACTGAGCTAGCTGTCAATTGGTAACGT	PRolRparent
Escherichia coli	YFP to GFP mutation (Y203T) Fwd	Y203T Fwd	CGACAACCACTACCTTAGCACCCAGTCCGCCCTGAGCAAAG	pRolRyfp
Escherichia coli	YFP to GFP mutation (Y203T) Rv	Y203T Rv	CTTTGCTCAGGGCGGACTGGGTGCTAAGGTAGTGGTTGTCG	pRolRyfp
Escherichia coli	Insert pipe Fwd for TetA insertion downstream of GFP	TetAif2.1:	GCTGTACAAGTAACTCGGTAAAGAGGGGAAATACTAGATGatgaaatctaacaatgcgct	pBBR1-MCS3
Escherichia coli	Insert pipe Rv for TetA insertion downstream of GFP	TetAiR2.1:	TCTTTTCTGGAATTTGGTtcaggtcgaggtggcccg	pBBR1-MCS3
Escherichia coli	Vector pipe Fwd for TetA insertion downstream of GFP	TetAvf2.1:	cgggccacctcgacctgaACCAAATTCCAGAAAAGA	pRolR
Escherichia coli	Vector pipe Rv for TetA insertion downstream of GFP	TetAvr2.1:	agcgcattgttagatttcatCATCTAGTATTTCCCCTCTTTACCGAGTTACTTGTACAGC	pRolR
Escherichia coli	Mutant library primers for 6 groups	145146f	GGATACTTGGTCCANNKNNKAGGCGTGATTTATT	RolR gBlock
Escherichia coli	Mutant library primers for 6 groups	145146r	AATAAATCACGCCTMNNMNNTGGACCAAGTATCC	RolR gBlock
Escherichia coli	Mutant library primers for 6 groups	106107f	CCCGCGGAANNKNNKGCGGGCTCT	RolR gBlock
Escherichia coli	Mutant library primers for 6 groups	106107r	AGAGCCCGCMNNMNNTTCCGCGGG	RolR gBlock
Escherichia coli	Mutant library primers for 6 groups	110111f	GGAAGTCTTTGCGGGCNNKNNKAGACATCTTGTAAGAC	RolR gBlock
Escherichia coli	Mutant library primers for 6 groups	110111r	GTCTTACAAGATGTCTMNNMNNGCCCGCAAAGACTTCC	RolR gBlock
Escherichia coli	Mutant library primers for 6 groups	171175f	TAGCCACAACCTGCNNKTTTGGCAGCNNKATAGCTGCTAT	RolR gBlock
Escherichia coli	Mutant library primers for 6 groups	171175r	ATAGCAGCTATMNNGCTGCCAAAMNNGCAGGTTGTGGCTA	RolR gBlock
Escherichia coli	Mutant library primers for 6 groups	89-98f	GCTTTTGAGAGTNNKGGCATAGCACTANNKCAAGTANNKNNKAAGTTGGACGAT	RolR gBlock
Escherichia coli	Mutant library primers for 6 groups	89-98r	ATCGTCCAACTTMNNMNNTACTTGMNNTAGTGCTATGCCMNNACTCTCAAAAGC	RolR gBlock
Escherichia coli	Mutant library primers for 6 groups	R.G90.R	CTTGATCTAGTGCTATMNNAACACTCTCAAAAGCG	RolR gBlock
Escherichia coli	Mutant library primers for 6 groups	R.L93.R	ACTTTGTAAGTACTTGATCMNNTGCTATGCCAACACTCTCA	RolR gBlock
Escherichia coli	Mutant library primers for 6 groups	R.V106.R	GCCCGCAAAMNNTTCCGCGGG	RolR gBlock
Escherichia coli	Mutant library primers for 6 groups	R.F107.R	AAGAGCCCGCMNNGACTTCCGCG	RolR gBlock
Escherichia coli	Mutant library primers for 6 groups	R.S110.R	CTTACAAGATGTCTTAAMNNGCCCGCAAAGACTTCCG	RolR gBlock
Escherichia coli	Mutant library primers for 6 groups	R.L111.R	TGTCTTACAAGATGTCTMNNAGAGCCCGCAAAGACTT	RolR gBlock
Escherichia coli	Mutant library primers for 6 groups	R.L114.R	TCTAGGGAGTGTCTTACMNNATGTCTTAAAGAGCCCG	RolR gBlock
Escherichia coli	Mutant library primers for 6 groups	R.L142.R	GCCTAGCTCTTGGACCMNNTATCCTCATTAAGACC	RolR gBlock
Escherichia coli	Mutant library primers for 6 groups	R.R145.R	TAAATCACGCCTAGCMNNTGGACCAAGTATCCT	RolR gBlock
Escherichia coli	Mutant library primers for 6 groups	R.A146.R	GCAATAAATCACGCCTMNNTCTTGGACCAAGTATC	RolR gBlock
Escherichia coli	Mutant library primers for 6 groups	R.R148.R	ACCATGCAATAAATCMNNCCTAGCTCTTGGACC	RolR gBlock
Escherichia coli	Mutant library primers for 6 groups	R.F172.R	CTATTAGGCTGCCMNNGGTGCAGGTTGTG	RolR gBlock
Escherichia coli	Mutant library primers for 6 groups	R.L97.R	GGGATCGTCCAACTTTGTMNNTACTTGATCTAGTGCTAT	RolR gBlock
Escherichia coli	Mutant library primers for 6 groups	R.T98.R	GCGGGATCGTCCAACTTMNNAAGTACTTGATCTAGTG	RolR gBlock
Escherichia coli	Mutant library primers for 6 groups	R.V89.R	ATCTAGTGCTATGCCMNNACTCTCAAAAGCGTC	RolR gBlock
Escherichia coli	Mutant library primers for 6 groups	R.D94.R	CCAACTTTGTAAGTACTTGMNNTAGTGCTATGCCAACACTC	RolR gBlock
Escherichia coli	Mutant library primers for 6 groups	R.L175.R	CTGTATAGCAGCTATMNNGCTGCCAAAGGTGCA	RolR gBlock
Escherichia coli	Mutant library primers for 6 groups	R.T171.R	AGGCTGCCAAAMNNGCAGGTTGTGG	RolR gBlock
Escherichia coli	Mutant library primers for 6 groups	R.L150.R	CTCCAGACCATGCAAMNNATCACGCCTAGCTCT	RolR gBlock
Escherichia coli	CAQ.Comb.1 Fwd	MN570	GCTTTTGAGAGTTATGGCATAGCACTAAATCAAGTACTTACAA	pCAQ101
Escherichia coli	CAQ.Comb.1 Rv	MN571	TTGTAAGTACTTGATTTAGTGCTATGCCATAACTCTCAAAAGC	pCAQ101
Escherichia coli	CAQ.Comb.2 Fwd	MN572	GCTTTTGAGAGTTTTGGCATAGCACTAGATCAAGTACTTAGGAAGTTGGACGATCCC	pCAQ101
Escherichia coli	CAQ.Comb.2 Rv	MN573	GGGATCGTCCAACTTCCTAAGTACTTGATCTAGTGCTATGCCAAAACTCTCAAAAGC	pCAQ101
Escherichia coli	CAQ.Comb.3 Fwd	MN574	GACGCTTTTGAGAGTTTTGGCATAGCACTAGAT	pCAQ101
Escherichia coli	CAQ.Comb.3 Rv	MN575	ATCTAGTGCTATGCCAAAACTCTCAAAAGCGTC	pCAQ101
Escherichia coli	CAQ.Comb.4 Fwd	MN576	AGTGTTGGCATAGCATTTGATCAAGTACTTACA	pCAQ101
Escherichia coli	CAQ.Comb.4 Rv	MN577	TGTAAGTACTTGATCAAATGCTATGCCAACACT	pCAQ101
Escherichia coli	CAQ.Comb.5 Fwd	MN578	AGTGTTGGCATAGCAATTGATCAAGTACTTACA	pCAQ101
Escherichia coli	CAQ.Comb.5 Rv	MN579	TGTAAGTACTTGATCAATTGCTATGCCAACACT	pCAQ101
Escherichia coli	142 143 146 library fwd	MN878	GTCTTAATGAGGATANNKNNKCCAAGANNKAGGCGTGATTTATTG	pRolR mutant variants
Escherichia coli	142 143 146 library rv	MN879	CAATAAATCACGCCTMNNTCTTGGNNKNNKTATCCTCATTAAGAC	pRolR mutant variants
Escherichia coli	110N 111N 114N F	MN812	GAAGTCTTTGCGGGCNNKNNKAGACATNNKGTAAGACACTCCCTA	pRolR mutant variants
Escherichia coli	110N 111N 114N R	MN813	TAGGGAGTGTCTTACMNNATGTCTMNNMNNGCCCGCAAAGACTTC	pRolR mutant variants
Escherichia coli	Insert pipe for ligand binding domain error-prone PCR	MN1001	GGCCAACATCGGAACCGGTACGTTCTATAATTATTTTCCC	pRolR mutant variants
Escherichia coli	Insert pipe for ligand binding domain error-prone PCR	MN1004	AAATTTGGTCTTTGTCGTCGTTACTGTCCTGATCTGCTGA	pRolR mutant variants
Escherichia coli	Vector pipe for ligand bidning domain error-prone PCR	MN1002	GGGAAAATAATTATAGAACGTACCGGTTCCGATGTTGGCC	pRolR-TetA
Escherichia coli	Vector pipe for ligand bidning domain error-prone PCR	MN1003	TCAGCAGATCAGGACAGTAACGACGACAAAGACCAAATTT	pRolR-TetA
Saccharomyces cerevisiae	Oligo extension of gRNA for FgF16 Fwd	MN966	TCCTCGCTGGCGCCGGCTGGGCAACACCTTCGGGTGGCGAATGGGACTTTCGTAGATTCCTATATCCTAC	N.A.
Saccharomyces cerevisiae	Oligo extension of gRNA for FgF16 Rv	MN967	GTTGATAACGGACTAGCCTTATTTTAACTTGCTATTTCTAGCTCTAAAACGTAGGATATAGGAATCTACG	N.A.
Saccharomyces cerevisiae	FgF16 up Fwd	MN694	ttcgtgaaacacgtgggataccggttaggtaatat	S. cerevisiae genomic DNA
Saccharomyces cerevisiae	FgF16 up Rv with linker overhang	GC2952	gcatttttattatataagttgttttattcagagtattccttccgttaattcgggtttcaa	S. cerevisiae genomic DNA
Saccharomyces cerevisiae	TDH3 promoter Fwd with linker overhang	Payge120	aggaatactctgaataaaacaacttatataataaaaatgctcgagtttatcattatcaatact	S. cerevisiae genomic DNA
Saccharomyces cerevisiae	TDH3 promoter Rv	MN987	GCGCTGTACTAGCATCTTTGTGTTGGGAGGGTGTAGGCATtcgaaactaagttcttggtgttttaaaac	S. cerevisiae genomic DNA
Saccharomyces cerevisiae	RolR Fwd with Tdh3 overhang	MN1167	ttttagttttaaaacaccaagaacttagtttcgaAAAACAATGCCTACACCCTCCCAGCA	RolR gBlock
Saccharomyces cerevisiae	RolR Rv with Eno2 overhang	MN1168	aataagcagaaaagactaataattcttagttaaaagcactCTACTGCGGCTTAACCGGGC	RolR gBlock
Saccharomyces cerevisiae	RolR non-optimized Fwd with Tdh3 overhang	MN856	caccaagaacttagtttcgaAAAACAATGCCCACGCCTTCGCAGCACAAGGACGCTTC	RolR gBlock
Saccharomyces cerevisiae	RolR non-optimized Rv with Eno2 overhang	MN857	aataagcagaaaagactaataattcttagttaaaagcactCTACTGCGGTTTGACTGGGGA	RolR gBlock
Saccharomyces cerevisiae	Eno2 terminator Fwd	MN440	agtgcttttaactaagaattattagtc	S. cerevisiae genomic DNA
Saccharomyces cerevisiae	Eno2 terminator Rv with linker (LTP1) overhang	Payge67	CATCTGTCCACTTGTATGTTTATGCGTTTTCTAAGACCGGaggtatcatctccatctcc	S. cerevisiae genomic DNA
Saccharomyces cerevisiae	CCW12 promoter Fwd with ltp1 overhang	MN527.F	ccggtcttagaaaacgcataaacatacaagtggacagatgcacccatgaaccacacgg	S. cerevisiae genomic DNA
Saccharomyces cerevisiae	CCW12 promoter Rv with envy overhang	MN516.R	TAGGAACTACACCTGTAAACAATTCCTCGCCTTTAGACATTGTTTTttattgatatagtgtttaagcgaatgacaga	S. cerevisiae genomic DNA
Saccharomyces cerevisiae	rolo Fwd CCW12 overhang (to be used with 516)	MN534.F	AAAATCTGAACCCTTGTTCATTTATGAATCATGATTCAttcttattctcctttattctttcctaacatac	S. cerevisiae genomic DNA
Saccharomyces cerevisiae	rolo Rv CCW12 overhang (to be used with 527)	MN535.R	TGAATCATGATTCATAAATGAACAAGGGTTCAGATTTTgcatgccgactttatatacttgaacg	S. cerevisiae genomic DNA
Saccharomyces cerevisiae	Envy Fwd with ccw overhang	MN523.F	aattaatcttctgtcattcgcttaaacactatatcaataaAAAACAATGTCTAAAGGCGAGGAATTG	Envy gBlock
Saccharomyces cerevisiae	Envy Rv with ADH1 overhang	5RVenvy-Adh1t	ttgattggagacttgaccaaacctctggcgaagaagtccaTTATTTGTACAATTCGTCCATTCCTA	Envy gBlock
Saccharomyces cerevisiae	ADH1 terminator Fwd with envy overhnag	6ADH1-envyFw	CGCTGGTATAACATTAGGAATGGACGAATTGTACAAATAAtggacttcttcgccagaggt	S. cerevisiae genomic DNA
Saccharomyces cerevisiae	ADH1 terminator Rv with linker overhang	6ADH1-16d RV	atgttataattattttcttattttgatgtaatataaagagggcatgccggtagaggtgtg	S. cerevisiae genomic DNA
Saccharomyces cerevisiae	16 down Fwd with linker overhang	GC2953	cctctttatattacatcaaaataagaaaataattataacatgcctacgcaacactttagc	S. cerevisiae genomic DNA
Saccharomyces cerevisiae	16 down Rv	MN695	ttgttgggattccattgtgattaaggctataatattaggtatgt	S. cerevisiae genomic DNA
