## Supplementary Data 2 for "Divergent Directed Evolution of a TetR-type Repressor Towards Aromatic Molecules"

### Sheet: Sheet1
Part ID	For use in	Sequence
rolR	Escherichia coli	ATGCCTACACCCTCCCAGCATAAGGACGCCTCCACAGCGCAAACAGATAATCAGGTCCCCACTGGACGTAGGGCGCAGAAGAGAGAGCAAACAAGGGCAAGGTTGATTACGTCAGCGAGAACATTGATGGCTGAGCGTGGCGTGGATAACGTTGGAATCGCCGAAATAACGGAGGGGGCCAACATCGGAACCGGTACGTTCTATAATTATTTTCCCGATAGAGAACAATTACTACAGGCTGTTGCGGAAGACGCTTTTGAGAGTGTTGGCATAGCACTAGATCAAGTACTTACAAAGTTGGACGATCCCGCGGAAGTCTTTGCGGGCTCTTTAAGACATCTTGTAAGACACTCCCTAGAAGATAGAATTTGGGGGGGTTTTTTCATCCAAATGGGGGCC…
rolo	Escherichia coli	AAAATCTGAACCCTTGTTCATTTATGAATCATGATTCA
Promoter 2	Escherichia coli	GGTATGGAAGCTATACGTTACCAATTGACAGCTAGCTCAGTCCTACTTATAATAAAATCTGAACCCTTGTTCATTTATGAATCATGATTCA
RBS B0064	Escherichia coli	AAAGAGGGGAAA
gfp	Escherichia coli	GTGAGCAAGGGCGAGGAGCTGTTCACCGGGGTGGTGCCCATCCTGGTCGAGCTGGACGGCGACGTAAACGGCCACAAGTTCAGCGTGTCCGGCGAGGGCGAGGGCGATGCCACCTACGGCAAGCTGACCCTGAAGTTCATCTGCACCACAGGCAAGCTGCCCGTGCCCTGGCCCACCCTCGTGACCACCTTCGGCTACGGCCTGCAATGCTTCGCCCGCTACCCCGACCACATGAAGCTGCACGACTTCTTCAAGTCCGCCATGCCCGAAGGCTACGTCCAGGAGCGCACCATCTTCTTCAAGGACGACGGCAACTACAAGACCCGCGCCGAGGTGAAGTTCGAGGGCGACACCCTGGTGAACCGCATCGAGCTGAAGGGCATCGACTTCAAGGAGGAC…
tetA	Escherichia coli	atgaaatctaacaatgcgctcatcgtcatcctcggcaccgtcaccctggatgctgtaggcataggcttggttatgccggtactgccgggcctcttgcgggatatcgtccattccgacagcatcgccagtcactatggcgtgctgctagcgctatatgcgttgatgcaatttctatgcgcacccgttctcggagcactgtccgaccgctttggccgccgcccagtcctgctcgcttcgctacttggagccactatcgactacgcgatcatggcgaccacacccgtcctgtggatcctctacgccggacgcatcgtggccggcatcaccggcgccacaggtgcggttgctggcgcctatatcgccgacatcaccgatggggaagatcgggctcgccacttc…
16 up homology	Saccharomyces cerevisiae	ttcgtgaaacacgtgggataccggttaggtaatattacagtttccttacacacttactaaatacgcaacagagcatgttattaatcgtatatttaagtaataataacgtattgaccattcctaagactgaagcagtaccaagaaatggcactttttgtttatatgacatagtaaaagtgttcatttggcagaaaacaagggtatctggatactgcaatcctcattagttgcggagagcttttttaaagttttattacttcgataatgctttcctccagaactgggcgcgcactgaagccataaactgagtggttgtccctgtgtatattctacaatcgcctatttgaaacttctgggtgataatatcgatttagcgattgggtttctcccttctgagat…
TDH3 promoter	Saccharomyces cerevisiae	tcgagtttatcattatcaatactgccatttcaaagaatacgtaaataattaatagtagtgattttcctaactttatttagtcaaaaaattagccttttaattctgctgtaacccgtacatgcccaaaatagggggcgggttacacagaatatataacatcgtaggtgtctgggtgaacagtttattcctggcatccactaaatataatggagcccgctttttaagctggcatccagaaaaaaaaagaatcccagcaccaaaatattgttttcttcaccaaccatcagttcataggtccattctcttagcgcaactacagagaacaggggcacaaacaggcaaaaaacgggcacaacctcaatggagtgatgcaacctgcctggagtaaatgatgacaca…
rolR	Saccharomyces cerevisiae	ATGCCTACACCCTCCCAGCATAAGGACGCCTCCACAGCGCAAACAGATAATCAGGTCCCCACTGGACGTAGGGCGCAGAAGAGAGAGCAAACAAGGGCAAGGTTGATTACGTCAGCGAGAACATTGATGGCTGAGCGTGGCGTGGATAACGTTGGAATCGCCGAAATAACGGAGGGGGCCAACATCGGAACCGGTACGTTCTATAATTATTTTCCCGATAGAGAACAATTACTACAGGCTGTTGCGGAAGACGCTTTTGAGAGTGTTGGCATAGCACTAGATCAAGTACTTACAAAGTTGGACGATCCCGCGGAAGTCTTTGCGGGCTCTTTAAGACATCTTGTAAGACACTCCCTAGAAGATAGAATTTGGGGGGGTTTTTTCATCCAAATGGGGGCC…
rolR non-optimized	Saccharomyces cerevisiae	GAAGTGCCATTCCGCCTGACCTATGCCCACGCCTTCGCAGCACAAGGACGCTTCAACAGCACAAACCGACAACCAGGTACCAACTGGCCGCCGTGCACAAAAACGCGAACAAACCCGCGCGCGCCTGATCACTTCCGCTCGCACACTCATGGCAGAACGGGGTGTCGACAATGTAGGAATAGCTGAAATCACCGAAGGCGCAAACATCGGAACGGGAACCTTCTACAACTACTTCCCAGACCGTGAACAACTACTCCAAGCTGTCGCAGAAGATGCCTTTGAATCCGTGGGAATTGCCCTCGACCAGGTGCTAACCAAATTAGACGATCCGGCTGAAGTATTTGCAGGGTCGCTTCGACATCTAGTACGGCACTCGTTAGAAGATCGGATTTGGGGCGG…
ENO2 terminator	Saccharomyces cerevisiae	agtgcttttaactaagaattattagtcttttctgcttattttttcatcatagtttagaacactttatattaacgaatagtttatgaatctatttaggtttaaaaattgatacagttttataagttactttttcaaagactcgtgctgtctattgcataatgcactggaaggggaaaaaaaaggtgcacacgcgtggctttttcttgaatttgcagtttgaaaaataactacatggatgataagaaaacatggagtacagtcactttgagaaccttcaatcagctggtaacgtcttcgttaattggatactcaaaaaagatggatagcatgaatcacaagatggaaggaaatgcgggccacgaccacagtgatatgcatatgggagatggagatgatacct
CCW12	Saccharomyces cerevisiae	cacccatgaaccacacggttagtccaaaaggggcagttcagattccagatgcgggaattagcttgctgccaccctcacctcactaacgctgcggtgtgcggatacttcatgctatttatagacgcgcgtgtcggaatcagcacgcgcaagaaccaaatgggaaaatcggaatgggtccagaactgctttgagtgctggctattggcgtctgatttccgttttgggaatcctttgccgcgcgcccctctcaaaactccgcacaagtcccagaaagcgggaaagaaataaaacgccaccaaaaaaaaaaaaataaaagccaatcctcgaagcgtgggtggtaggccctggattatcccgtacaagtatttctcaggagtaaaaaaaccgtttgttttggaa…
CCW12-rolo	Saccharomyces cerevisiae	cacccatgaaccacacggttagtccaaaaggggcagttcagattccagatgcgggaattagcttgctgccaccctcacctcactaacgctgcggtgtgcggatacttcatgctatttatagacgcgcgtgtcggaatcagcacgcgcaagaaccaaatgggaaaatcggaatgggtccagaactgctttgagtgctggctattggcgtctgatttccgttttgggaatcctttgccgcgcgcccctctcaaaactccgcacaagtcccagaaagcgggaaagaaataaaacgccaccaaaaaaaaaaaaataaaagccaatcctcgaagcgtgggtggtaggccctggattatcccgtacaagtatttctcaggagtaaaaaaaccgtttgttttggaa…
ENVY	Saccharomyces cerevisiae	ATGTCTAAAGGCGAGGAATTGTTTACAGGTGTAGTTCCTATTTTGGTCGAACTAGATGGAGATGTCAACGGTCATAAGTTTTCTGTACGTGGTGAAGGCGAAGGTGATGCTACTAATGGCAAACTGACTCTGAAGTTCATCTGTACGACCGGAAAATTGCCAGTTCCATGGCCTACATTAGTAACAACATTATGTTACGGAGTTCAATGCTTTGCTAGATACCCAGATCACATGAAGCAGCATGACTTTTTCAAAAGTGCTATGCCAGAAGGTTATGTGCAGGAGAGAACTATCTCCTTCAAAGATGATGGTACTTATAAGACAAGAGCAGAGGTAAAGTTTGAAGGCGATACATTGGTTAATAGAATTGAGCTTAAAGGCATTGATTTTAAGGAAGAT…
ADH1 terminator	Saccharomyces cerevisiae	tggacttcttcgccagaggtttggtcaagtctccaatcaaggttgtcggcttgtctaccttgccagaaatttacgaaaagatggaaaagggtcaaatcgttggtagatacgttgttgacacttctaaataagcgaatttcttatgatttatgatttttattattaaataagttataaaaaaaataagtgtatacaaattttaaagtgactcttaggttttaaaacgaaaattcttattcttgagtaactctttcctgtaggtcaggttgctttctcaggtatagcatgaggtcgctcttattgaccacacctctaccggcatgc
16 down homology	Saccharomyces cerevisiae	tgcctacgcaacactttagctgctttttttaagcagcggcagatgaggatttaaataacgcataaccaagaatatacctaatgaagtgaaggtatacaggctgttctatggacttgaataatactggctaccctggcgtcctaatgtcgttaagaaagtaacttgatatcagattaatcacaaacttggtccacaaaataccacttatctcatataatctaaatctgactaaagggtgtaggcacggaacttcggacctagaggtattgctcaatatgtatatttctcaatggttcatctaggtaagcaaggccttgaataatatacttaatcttgtctgtttcgcaacaattgctgagtacaataatgttggaataaaaatcaactatcatctactaa…
